# Low salinity destabilizes the bacterial community of sugar kelp, *Saccharina latissima* (Phaeophyceae)

**DOI:** 10.1101/2023.12.07.570704

**Authors:** Siobhan Schenk, Connor Glen Wardrop, Laura Wegener Parfrey

## Abstract

As climate change progresses, the intensity and variability of freshwater outflow into the ocean are predicted to increase. The resulting increase in low-salinity events will be a source of stress for *Saccharina latissima* and potentially *Saccharina*-associated bacteria. Bacteria influence host health and can facilitate or hinder host survival and acclimation to stressful abiotic conditions. Therefore, understanding how bacterial communities change under abiotic stress is critical to understand how abiotic stress will affect kelp physiology. We investigated the effect of low-salinity stress on *Saccharina*-associated bacteria and the host by surveying the bacterial community associated with *Saccharina* and the surrounding environment across naturally occurring salinity gradients during the spring freshet across two years at four field sites with contrasting salinity profiles around Vancouver, Canada (519 samples), coupled with salinity manipulation experiments repeated eight times (269 samples). Overall, *Saccharina* harbours a stable core bacterial community, which decreases in relative abundance under abiotic stress. In the field, both salinity and temperature shape the bacterial community, with temperature having higher explanatory power most of the time. In the lab, we confirm that the patterns observed in the field can be replicated by manipulating salinity alone. Decreased relative abundance of core bacteria and increased community dissimilarity in low salinity, in both the lab and field, suggest that host filtering is significantly impaired in low salinity. In the context of a stable host-associated core bacterial community during non-stressful conditions, the change in the community composition observed during conditions of abiotic stress indicates a host stress response.
