## Supplementary material for "Low salinity destabilizes the bacterial community of sugar kelp, *Saccharina latissima* (Phaeophyceae)": Table S2

		2021			2022
		Water Column	Rock	Saccharina	Water Column	Rock	Fake Kelp	Saccharina
field	Site1	14 (7 are from tidepool)	21	38 (21 are from tidepool)
field	Site3	15	21	41	16	14	10	48
field	Site2	14 (7 are from tidepool)	21	36 (16 are from tidepool)	16 (6 are from tidepools)	13	10	84 (36 are from tidepools)
field	Site5	14	19	41	16	13	10	48
field	Site4				16	16	6	48
	2022
lab	Culture day	Aquarium Water	Aquarium Airline	Saccharina
lab	0	43	21	*swabs taken in the field at Site 5 (48 swabs)
lab	1	53	24	48
lab	3	12	6	12
lab	4	36	18	36
lab	6	12	6	12
lab	8	6	3	6
lab	14	6	3	6
