## Supplementary material for "Low salinity destabilizes the bacterial community of sugar kelp, *Saccharina latissima* (Phaeophyceae)": Table S3

	Factor	Taxa	p-value	Adjusted p-value
Order, Field	QIAGEN-Salinity	Verrucomicrobiales	0.080056711	0.330857532
	QIAGEN-Salinity	Caulobacterales	0.195481002	0.468832132
	QIAGEN-Salinity	Flavobacteriales	0.063907926	0.330857532
	QIAGEN-Salinity	Thiotrichales	0.025001329	0.250013293
	QIAGEN-Salinity	Granulosicoccales	0.093742967	0.330857532
	QIAGEN-Salinity	Alteromonadales	0.540110254	0.758922695
	QIAGEN-Salinity	Gammaproteobacteria	0.071071471	0.330857532
	QIAGEN-Salinity	Rhodobacterales	0.004141002	0.06624612
	QIAGEN-Salinity	Sphingomonadales	0.002487035	0.06624612
	QIAGEN-Salinity	Chitinophagales	0.469988084	0.739185413
	QIAGEN-Temperature	Verrucomicrobiales	0.108016264	0.352984253
	QIAGEN-Temperature	Caulobacterales	0.004416408	0.06624612
	QIAGEN-Temperature	Flavobacteriales	0.245533802	0.526143862
	QIAGEN-Temperature	Thiotrichales	0.870637218	0.94904643
	QIAGEN-Temperature	Granulosicoccales	0.534117849	0.758922695
	QIAGEN-Temperature	Alteromonadales	0.630159531	0.804458976
	QIAGEN-Temperature	Gammaproteobacteria	0.483307894	0.739185413
	QIAGEN-Temperature	Rhodobacterales	0.05681906	0.330857532
	QIAGEN-Temperature	Sphingomonadales	0.065349844	0.330857532
	QIAGEN-Temperature	Chitinophagales	0.810482836	0.94904643
	Zymo-Salinity	Verrucomicrobiales	0.609946775	0.79558275
	Zymo-Salinity	Caulobacterales	0.543894598	0.758922695
	Zymo-Salinity	Flavobacteriales	0.111778347	0.352984253
	Zymo-Salinity	Thiotrichales	0.948022776	0.94904643
	Zymo-Salinity	Granulosicoccales	0.921598621	0.94904643
	Zymo-Salinity	Alteromonadales	0.041837902	0.313784264
	Zymo-Salinity	Gammaproteobacteria	0.203160591	0.468832132
	Zymo-Salinity	Rhodobacterales	0.695888564	0.869860705
	Zymo-Salinity	Sphingomonadales	0.492790275	0.739185413
	Zymo-Salinity	Chitinophagales	0.870434903	0.94904643
	Zymo-Temperature	Verrucomicrobiales	0.168485968	0.439528612
	Zymo-Temperature	Caulobacterales	0.144832831	0.40263284
	Zymo-Temperature	Flavobacteriales	0.073620428	0.330857532
	Zymo-Temperature	Thiotrichales	0.799071431	0.94904643
	Zymo-Temperature	Granulosicoccales	0.594389674	0.792519565
	Zymo-Temperature	Alteromonadales	0.033996997	0.291402831
	Zymo-Temperature	Gammaproteobacteria	0.395717456	0.678372782
	Zymo-Temperature	Rhodobacterales	0.127587464	0.382762391
	Zymo-Temperature	Sphingomonadales	0.592332032	0.792519565
	Zymo-Temperature	Chitinophagales	0.179042311	0.447605778
Field, Genus	QIAGEN-Salinity	Verrucomicrobiales; Persicirhabdus	0.1080674	0.429947357
	QIAGEN-Salinity	Caulobacterales; Litorimonas	0.269292184	0.73302472
	QIAGEN-Salinity	Flavobacteriales; Maribacter	0.035205788	0.241879
	QIAGEN-Salinity	Thiotrichales; Cocleimonas	0.007346002	0.073460018
	QIAGEN-Salinity	Granulosicoccales; Granulosicoccus	0.093742967	0.429947357
	QIAGEN-Salinity	Caulobacterales; Robiginitomaculum	0.418626529	0.784924742
	QIAGEN-Salinity	Alteromonadales; Pseudoalteromonas	0.717285065	0.90377372
	QIAGEN-Salinity	Gammaproteobacteria; Gammaproteobacteria	0.071071471	0.426428826
	QIAGEN-Salinity	Verrucomicrobiales; Rubritalea	0.311722997	0.73302472
	QIAGEN-Salinity	Rhodobacterales; Yoonia-Loktanella	0.108088127	0.429947357
	QIAGEN-Temperature	Verrucomicrobiales; Persicirhabdus	0.121818418	0.429947357
	QIAGEN-Temperature	Caulobacterales; Litorimonas	0.001579579	0.018954942
	QIAGEN-Temperature	Flavobacteriales; Maribacter	0.012614961	0.108128236
	QIAGEN-Temperature	Thiotrichales; Cocleimonas	0.758883417	0.90377372
	QIAGEN-Temperature	Granulosicoccales; Granulosicoccus	0.534117849	0.843343972
	QIAGEN-Temperature	Caulobacterales; Robiginitomaculum	0.343052341	0.73302472
	QIAGEN-Temperature	Alteromonadales; Pseudoalteromonas	0.748983779	0.90377372
	QIAGEN-Temperature	Gammaproteobacteria; Gammaproteobacteria	0.483307894	0.843343972
	QIAGEN-Temperature	Verrucomicrobiales; Rubritalea	0.705604821	0.90377372
	QIAGEN-Temperature	Rhodobacterales; Yoonia-Loktanella	0.505130278	0.843343972
	Zymo-Salinity	Verrucomicrobiales; Persicirhabdus	0.915458773	0.949227007
	Zymo-Salinity	Caulobacterales; Litorimonas	0.517526386	0.843343972
	Zymo-Salinity	Flavobacteriales; Maribacter	0.318372842	0.73302472
	Zymo-Salinity	Thiotrichales; Cocleimonas	0.933406557	0.949227007
	Zymo-Salinity	Granulosicoccales; Granulosicoccus	0.921598621	0.949227007
	Zymo-Salinity	Caulobacterales; Robiginitomaculum	0.779100428	0.90377372
	Zymo-Salinity	Alteromonadales; Pseudoalteromonas	0.001083202	0.018954942
	Zymo-Salinity	Gammaproteobacteria; Gammaproteobacteria	0.203160591	0.64155976
	Zymo-Salinity	Verrucomicrobiales; Rubritalea	0.317602524	0.73302472
	Zymo-Salinity	Rhodobacterales; Yoonia-Loktanella	0.658087391	0.90377372
	Zymo-Temperature	Verrucomicrobiales; Persicirhabdus	0.337361756	0.73302472
	Zymo-Temperature	Caulobacterales; Litorimonas	0.110851347	0.429947357
	Zymo-Temperature	Flavobacteriales; Maribacter	0.525671582	0.843343972
	Zymo-Temperature	Thiotrichales; Cocleimonas	0.783270558	0.90377372
	Zymo-Temperature	Granulosicoccales; Granulosicoccus	0.594389674	0.89158451
	Zymo-Temperature	Caulobacterales; Robiginitomaculum	0.581372892	0.89158451
	Zymo-Temperature	Alteromonadales; Pseudoalteromonas	0.001483055	0.018954942
	Zymo-Temperature	Gammaproteobacteria; Gammaproteobacteria	0.395717456	0.784924742
	Zymo-Temperature	Verrucomicrobiales; Rubritalea	0.188492427	0.628308089
	Zymo-Temperature	Rhodobacterales; Yoonia-Loktanella	0.746258394	0.90377372
