## Supplementary material for "Low salinity destabilizes the bacterial community of sugar kelp, *Saccharina latissima* (Phaeophyceae)": Table S4

	taxa	Df	Sum Sq	Mean Sq	F value	Pr(>F)	p.adjust(pvals, method = "BH")	Tukey HSD
Lab, Order	Caulobacterales	2,24	0.141397337	0.070698669	15.78238066	4.22E-05	0.00042164	10 vs 20 (p=0.008); full-strength vs 10 (p<0.001); full-strength vs 20 (p=0.078)
	Alteromonadales	2,24	0.274457763	0.137228881	5.312936483	0.012294932	0.061474659
	Sphingomonadales	2,24	0.006867273	0.003433636	3.813954627	0.036449292	0.121497639
	Rhodobacterales	2,24	0.044891088	0.022445544	2.822234279	0.079288622	0.19116658
	Verrucomicrobiales	2,24	0.068149563	0.034074781	2.535781122	0.100210783	0.19116658
	Flavobacteriales	2,24	0.018705332	0.009352666	2.243991519	0.127818723	0.19116658
	Gammaproteobacteria	2,24	0.001817219	0.00090861	2.18966291	0.133816606	0.19116658
	Chitinophagales	2,24	7.01E-05	3.51E-05	0.980838615	0.389530928	0.48691366
	Granulosicoccales	2,24	0.005173589	0.002586794	0.782105129	0.46875545	0.520839389
	Thiotrichales	2,24	0.001214364	0.000607182	0.344559204	0.71198019	0.71198019
Lab, Genus	Caulobacterales; Litorimonas	2,24	0.094012242	0.047006121	13.43968061	0.000121349	0.001213487	10 vs 20 (p=0.014); full-strength vs 10 (p<0.001); full-strength vs 20 (p=0.111)
	Caulobacterales; Robiginitomaculum	2,24	0.006205607	0.003102803	9.099991509	0.001144953	0.005724764	10 vs 20 (p=0.229); full-strength vs 10 (p<0.001); full-strength vs 20 (p=0.044)
	Alteromonadales; Pseudoalteromonas	2,24	0.163775776	0.081887888	4.918074506	0.016216747	0.054055825
	Flavobacteriales; Maribacter	2,24	0.021241226	0.010620613	3.14813056	0.061075422	0.152688555
	Verrucomicrobiales; Persicirhabdus	2,24	0.060703514	0.030351757	2.651168895	0.091139713	0.153793827
	Rhodobacterales; Yoonia-Loktanella	2,24	0.006356036	0.003178018	2.636044905	0.092276296	0.153793827
	Gammaproteobacteria; Gammaproteobacteria	2,24	0.001817219	0.00090861	2.18966291	0.133816606	0.19116658
	Verrucomicrobiales; Rubritalea	2,24	0.000839119	0.000419559	1.158934626	0.330770066	0.413462583
	Granulosicoccales; Granulosicoccus	2,24	0.005173589	0.002586794	0.782105129	0.46875545	0.520839389
	Thiotrichales; Cocleimonas	2,24	0.001211295	0.000605647	0.343491113	0.71271984	0.71271984
