## Supplementary material for "Low salinity destabilizes the bacterial community of sugar kelp, *Saccharina latissima* (Phaeophyceae)": Table S6

Field or Lab Day 4	Community metric	Model Type	Sample Type	Overall Model	Factor	Estimate	Standard Error	t-value	p-value	Tukey post-hoc comparisons
Field	Shannon-Weiner diversity	Nested linear regression	Saccharina	Adjusted R-squared: 0.4804, F-statistic: 76.8 on 3 and 243 DF, p-value: < 2.2e-16, Residual standard error: 0.8252 on 243 degrees of freedom	Intercept	1.506	0.30928	4.869	2.02E-06
					Extraction kit brand	-0.28722	0.89795	-0.32	0.7493
					Qiagen/Temperature	0.01163	0.02176	0.535	0.5934
					Zymo/Temperature	0.13967	0.05107	2.735	0.0067
Field	Shannon-Weiner diversity	Nested linear regression	Water	Adjusted R-squared: 0.08199, F-statistic: 3.501 on 3 and 81 DF, p-value: 0.01913, Residual standard error: 0.5693 on 81 degrees of freedom	Intercept	4.83941	0.30485	15.875	<2e-16
					Extraction kit brand	-1.5165	0.59325	-2.556	0.0124
					Qiagen/Salinity	-0.03341	0.01389	-2.405	0.0185
					Zymo/Salinity	0.04411	0.02334	1.89	0.0623
Field	Shannon-Weiner diversity	Nested linear regression	Rock	Adjusted R-squared: 0.05369, F-statistic: 6.617 on 1 and 98 DF, p-value: 0.0116, Residual standard error: 0.8478 on 98 degrees of freedom	Intercept	3.657	0.1044	35.044	<2e-16
					Extraction kit brand	0.4604	0.179	2.572	0.0116
Lab	Shannon-Weiner diversity	ANOVA	Saccharina	F(2,24)=1.624, p=0.218
Lab	Shannon-Weiner diversity	ANOVA	Water	F(2,25)=0.582, p=0.566
Lab	Shannon-Weiner diversity	ANOVA	Substrate	F(2,12)=0.291, p=0.753
Field	Bray-Curtis Dissimilarity	Nested linear regression	Saccharina	Adjusted R-squared: 0.1137, F-statistic: 11.51 on 3 and 243 DF, p-value: 4.385e-07, Residual standard error: 0.2233 on 243 degrees of freedom	Intercept	0.171946	0.083701	2.054	0.041018
					Extraction kit brand	0.511531	0.243015	2.105	0.036324
					Qiagen/Temperature	0.021816	0.005889	3.704	0.000262
					Zymo/Temperature	-0.003393	0.01382	-0.245	0.80628
Field	Bray-Curtis Dissimilarity	Nested linear regression	Water	Adjusted R-squared: 0.1349, F-statistic: 3.62 on 5 and 79 DF, p-value: 0.005326, Residual standard error: 0.1993 on 79 degrees of freedom	Intercept	0.637396	0.238646	2.671	0.00918
					Extraction kit brand	0.387081	0.508921	0.761	0.44916
					Qiagen/Temperature	-0.027825	0.010525	-2.644	0.00988
					Zymo/Temperature	-0.020997	0.01651	-1.272	0.20719
					Qiagen/Salinity	0.005208	0.005501	0.947	0.34667
					Zymo/Salinity	-0.02113	0.011563	-1.827	0.07143
Field	Bray-Curtis Dissimilarity	Nested linear regression	Rock	Adjusted R-squared: 0.1288, F-statistic: 15.63 on 1 and 98 DF, p-value: 0.0001453, Residual standard error: 0.2432 on 98 degrees of freedom	Intercept	0.58816	0.02994	19.646	< 2e-16
					Extraction kit brand	-0.203	0.05134	-3.954	0.000145
Lab	Bray-Curtis Dissimilarity	ANOVA	Saccharina	F(2,24)=5.331, p=0.0121						Full-strength vs 20 p=0.781; Full-strength vs 10 p=0.0117; 20 vs 10 p=0.057
Lab	Bray-Curtis Dissimilarity	ANOVA	Water	F(2,25)=0.278, p=0.76
Lab	Bray-Curtis Dissimilarity	ANOVA	Substrate	F(2,12)=0.638, p=0.546
